# A gene expression panel for estimating age in males and females of the sleeping sickness vector *Glossina morsitans*

**DOI:** 10.1101/2021.05.12.443792

**Authors:** Eric R. Lucas, Alistair C. Darby, Stephen J. Torr, Martin J. Donnelly

## Abstract

Many vector-borne diseases are controlled by methods that kill the insect vectors responsible for disease transmission. Recording the age structure of vector populations provides information on mortality rates and vectorial capacity, and should form part of the detailed monitoring that occurs in the wake of control programmes, yet tools for obtaining estimates of individual age remain limited. We investigate the potential of using markers of gene expression to predict age in tsetse flies, which are the vectors of deadly and economically damaging African trypanosomiases. We use RNAseq to identify candidate expression markers, and test these markers using qPCR in laboratory-reared *Glossina morstians morsitans* of known age. Measuring the expression of six genes was sufficient to obtain a prediction of age with root mean squared error of less than 8 days, while just two genes were sufficient to classify flies into age categories of ≤ 15 and >15 days old. Further testing of these markers in field-caught samples and in other species will determine the accuracy of these markers in the field.
