## Supplementary Data S1 for "A gene expression panel for estimating age in males and females of the sleeping sickness vector *Glossina morsitans*"

### Sheet: Supplementary_samples_table
	Collection date	Age	Sex	Number of times box previously used	Days since blood meal	Used for RNAseq	Used for qPCR
T1	07/09/18	24	female	0	2	No	Yes
T2	07/09/18	38	female	0	2	Yes	Yes
T3	07/09/18	38	male	0	2	Yes	Yes
T4	10/09/18	6	female	0	3	Yes	Yes
T5	10/09/18	20	female	0	3	Yes	Yes
T6	10/09/18	20	male	0	3	Yes	Yes
T7	10/09/18	62	male	0	3	No	Yes
T8	12/09/18	8	male	1	2	Yes	Yes
T9	12/09/18	15	female	0	2	Yes	No
T10	12/09/18	29	female	1	2	Yes	No
T11	12/09/18	50	male	0	2	No	No
T12	13/09/18	2	male	0	1	Yes	No
T13	13/09/18	2	female	0	1	Yes	No
T14	13/09/18	44	male	0	1	Yes	Yes
T15	13/09/18	51	female	0	1	Yes	Yes
T16	14/09/18	24	female	1	2	Yes	Yes
T17	17/09/18	6	female	0	3	Yes	Yes
T18	17/09/18	20	male	1	3	No	No
T19	17/09/18	20	female	1	3	Yes	Yes
T20	17/09/18	62	male	0	3	Yes	Yes
T21	18/09/18	14	male	1	1	Yes	Yes
T22	18/09/18	56	male	1	1	Yes	Yes
T23	18/09/18	56	female	1	1	Yes	Yes
T24	18/09/18	11	female	0	1	Yes	Yes
T25	19/09/18	8	male	1	2	Yes	Yes
T26	19/09/18	15	female	2	2	No	Yes
T27	19/09/18	29	female	0	2	No	Yes
T28	19/09/18	50	male	1	2	Yes	Yes
T29	19/09/18	47	female	0	2	No	Yes
T30	20/09/18	51	female	1	1	Yes	Yes
T31	21/09/18	38	female	2	2	Yes	Yes
T32	21/09/18	38	male	2	2	No	Yes
T33	22/09/18	32	female	1	1	No	Yes
T34	22/09/18	32	male	1	1	Yes	Yes
T35	22/09/18	60	female	1	1	No	Yes
T36	23/09/18	33	female	2	2	Yes	Yes
T37	23/09/18	26	male	2	2	Yes	Yes
T38	25/09/18	14	male	1	1	No	Yes
T39	25/09/18	42	female	3	1	Yes	No
T40	25/09/18	56	male	0	1	No	Yes
T41	25/09/18	56	female	0	1	No	Yes
T42	25/09/18	2	male	0	1	Yes	Yes
T43	25/09/18	2	female	0	1	Yes	Yes
T44	26/09/18	32	male	0	2	Yes	Yes
T45	27/09/18	26	male	0	1	No	Yes
T46	27/09/18	33	female	0	1	No	Yes
T47	27/09/18	47	female	0	1	No	Yes
T48	28/09/18	11	female	0	2	Yes	Yes
T49	02/10/18	60	female	0	1	No	Yes
T50	02/10/18	42	female	2	1	Yes	Yes
T51	04/10/18	44	male	3	1	Yes	Yes
T52	05/10/18	24	female	2	2	Yes	Yes
T53	10/10/18	50	male	3	2	No	Yes
T54	05/11/18	20	male	0	3	Yes	Yes
T101	27/09/18	58	male	0	1	No	Yes
T102	27/09/18	58	male	0	1	No	Yes
T103	27/09/18	58	male	2	1	No	Yes
T104	27/09/18	58	male	2	1	No	Yes
T105	26/09/18	57	female	0	2	No	Yes
T106	26/09/18	57	female	0	2	Yes	Yes
T107	26/09/18	57	female	2	2	No	Yes
T108	26/09/18	57	female	2	2	No	Yes
T109	28/09/18	4	female	0	2	No	Yes
T110	28/09/18	4	female	0	2	No	Yes
T111	28/09/18	4	female	0	2	No	Yes
T112	28/09/18	4	female	0	2	No	Yes
T113	28/09/18	59	female	1	2	No	Yes
T114	28/09/18	59	female	1	2	No	Yes
T115	28/09/18	59	female	0	2	No	Yes
T116	28/09/18	59	female	0	2	No	Yes
T117	01/10/18	62	male	1	3	No	Yes
T118	01/10/18	62	female	1	3	No	Yes
T119	01/10/18	62	male	1	3	No	Yes
T120	01/10/18	62	female	1	3	Yes	Yes
T121	01/10/18	59	female	0	3	No	Yes
T122	01/10/18	59	female	0	3	No	Yes
T123	01/10/18	59	female	0	3	No	Yes
T124	01/10/18	59	female	0	3	No	Yes
T125	02/10/18	8	female	1	1	No	Yes
T126	02/10/18	8	female	1	1	No	Yes
T127	02/10/18	9	male	0	1	No	Yes
T128	02/10/18	9	male	0	1	No	Yes
T129	03/10/18	10	female	0	2	No	Yes
T130	03/10/18	10	female	0	2	No	Yes
T131	03/10/18	10	female	0	2	No	Yes
T132	03/10/18	10	female	0	2	No	Yes
T133	03/10/18	2	male	0	2	No	Yes
T134	03/10/18	2	male	0	2	No	Yes
T135	03/10/18	2	female	0	2	No	Yes
T136	03/10/18	2	female	0	2	No	Yes
T137	04/10/18	62	female	1	1	Yes	Yes
T138	04/10/18	62	female	1	1	No	Yes
T139	04/10/18	62	female	1	1	No	Yes
T140	04/10/18	62	male	1	1	Yes	Yes
T141	04/10/18	62	male	1	1	No	Yes
T142	04/10/18	62	male	1	1	No	Yes
T143	05/10/18	4	female	1	2	No	Yes
T144	05/10/18	4	female	1	2	No	Yes
T145	05/10/18	4	female	1	2	No	Yes
T146	05/10/18	4	female	1	2	No	Yes
T147	10/10/18	17	female	0	2	No	Yes
T148	10/10/18	17	female	0	2	No	Yes
T149	11/10/18	17	female	1	1	No	Yes
T150	11/10/18	17	female	1	1	No	Yes
T151	12/10/18	55	male	0	2	No	Yes
T152	12/10/18	55	female	0	2	No	Yes
T153	12/10/18	55	male	0	2	Yes	Yes
T154	12/10/18	55	female	0	2	No	Yes
T155	12/10/18	55	male	0	2	No	Yes
T156	12/10/18	55	female	0	2	No	Yes
T157	18/10/18	41	male	1	1	No	Yes
T158	18/10/18	41	female	1	1	No	Yes
T159	18/10/18	41	male	0	1	No	Yes
T160	18/10/18	41	female	0	1	No	Yes
T161	18/10/18	41	female	0	1	No	Yes
T162	18/10/18	41	female	0	1	No	Yes
T163	18/10/18	9	male	0	1	No	Yes
T164	18/10/18	9	male	0	1	No	Yes
T165	22/10/18	45	female	0	3	No	Yes
T166	22/10/18	45	female	0	3	No	Yes
T167	22/10/18	41	female	2	3	No	Yes
T168	22/10/18	41	male	2	3	No	Yes
T169	22/10/18	44	male	0	3	No	Yes
T170	22/10/18	44	male	0	3	No	Yes
T171	22/10/18	45	female	1	3	No	Yes
T172	22/10/18	45	female	1	3	No	Yes
T173	23/10/18	45	female	0	1	No	Yes
T174	23/10/18	45	female	0	1	No	Yes
T175	23/10/18	22	female	2	1	No	Yes
T176	23/10/18	22	female	2	1	No	Yes
T177	23/10/18	30	male	0	1	No	Yes
T178	23/10/18	30	male	0	1	No	Yes
T179	23/10/18	29	female	2	1	Yes	Yes
T180	23/10/18	29	female	2	1	No	Yes
T181	24/10/18	31	female	1	2	No	Yes
T182	24/10/18	31	female	1	2	No	Yes
T183	24/10/18	31	female	1	2	No	Yes
T184	24/10/18	31	female	1	2	No	Yes
T185	24/10/18	15	female	0	2	Yes	Yes
T186	24/10/18	15	female	0	2	No	Yes
T187	24/10/18	15	female	1	2	No	Yes
T188	24/10/18	15	female	1	2	No	Yes
T189	25/10/18	24	female	2	1	No	Yes
T190	25/10/18	24	female	2	1	No	Yes
T191	25/10/18	48	female	1	1	Yes	Yes
T192	25/10/18	48	male	1	1	No	Yes
T193	25/10/18	48	female	1	1	No	Yes
T194	25/10/18	48	male	1	1	No	Yes
T195	26/10/18	48	female	1	2	No	Yes
T196	26/10/18	48	male	1	2	No	Yes
T197	26/10/18	48	female	0	2	Yes	Yes
T198	26/10/18	48	male	0	2	No	Yes
T199	26/10/18	34	female	0	2	Yes	Yes
T200	26/10/18	34	male	0	2	No	Yes
T201	26/10/18	34	female	0	2	No	Yes
T202	26/10/18	34	male	0	2	No	Yes
T203	05/11/18	58	male	1	3	No	Yes
T204	05/11/18	58	male	1	3	No	Yes
T205	05/11/18	44	male	0	3	No	Yes
T206	05/11/18	44	male	0	3	No	Yes
T207	05/11/18	20	male	0	3	No	Yes
T208	05/11/18	20	female	0	3	No	Yes
T210a	05/11/18	20	female	0	3	No	Yes
T209b	06/11/18	43	female	2	1	No	Yes
T210b	06/11/18	43	female	2	1	No	Yes
T211	06/11/18	45	female	1	1	No	Yes
T212	06/11/18	45	female	1	1	No	Yes
T213	07/11/18	8	female	0	2	No	Yes
T214	07/11/18	8	female	0	2	No	Yes
T215	07/11/18	15	female	0	2	No	Yes
T216	07/11/18	15	female	0	2	No	Yes
T217	08/11/18	30	male	1	1	No	Yes
T218	08/11/18	30	male	1	1	No	Yes
T219	08/11/18	16	male	0	1	No	Yes
T220	08/11/18	16	male	0	1	No	Yes
T221	08/11/18	52	female	1	1	No	Yes
T222	08/11/18	52	female	1	1	No	Yes
T223	09/11/18	62	male	1	2	No	Yes
T224	09/11/18	62	female	1	2	No	Yes
T225	09/11/18	62	male	2	2	No	Yes
T226	09/11/18	62	female	2	2	No	Yes
T227	09/11/18	48	male	0	2	No	Yes
T228	09/11/18	48	female	0	2	No	Yes
T229	09/11/18	48	male	1	2	No	Yes
T230	09/11/18	48	female	1	2	No	Yes
T231	12/11/18	27	male	1	3	No	Yes
T232	12/11/18	27	female	1	3	No	Yes
T233	12/11/18	20	male	1	3	No	Yes
T234	12/11/18	20	female	1	3	No	Yes
T235	12/11/18	44	male	0	3	No	Yes
T236	12/11/18	44	male	0	3	No	Yes
T237	12/11/18	50	female	1	3	No	Yes
T238	12/11/18	50	female	1	3	No	Yes
T239	13/11/18	57	female	0	1	No	Yes
T240	13/11/18	57	female	0	1	No	Yes
T241	13/11/18	57	female	2	1	No	Yes
T242	13/11/18	57	female	2	1	No	Yes
T243	13/11/18	51	male	1	1	Yes	Yes
T244	13/11/18	51	male	1	1	No	Yes
T245	13/11/18	52	female	1	1	No	Yes
T246	13/11/18	52	female	1	1	No	Yes
T247	15/11/18	59	female	1	1	No	Yes
T248	15/11/18	59	female	1	1	No	Yes
T249	15/11/18	16	male	1	1	No	Yes
T250	15/11/18	16	male	1	1	No	Yes
T251	16/11/18	38	female	2	2	No	Yes
T252	16/11/18	38	female	2	2	No	Yes
T253	16/11/18	10	female	0	2	No	Yes
T254	16/11/18	10	female	0	2	No	Yes
T255	21/11/18	15	female	0	2	No	Yes
T256	21/11/18	15	female	0	2	No	Yes
T257	21/11/18	29	female	1	2	No	Yes
T258	21/11/18	29	female	1	2	No	Yes
T259	22/11/18	16	male	0	1	No	Yes
T260	22/11/18	16	male	0	1	No	Yes
T261	22/11/18	9	male	0	1	No	Yes
T262	22/11/18	9	male	0	1	No	Yes
T263	26/11/18	6	female	0	3	No	Yes
T264	26/11/18	6	male	0	3	No	Yes
T265	26/11/18	6	female	0	3	No	Yes
T266	26/11/18	6	male	0	3	No	Yes
T267	26/11/18	13	female	0	3	No	Yes
T268	26/11/18	13	male	0	3	No	Yes
T269	26/11/18	20	female	1	3	No	Yes
T270	26/11/18	20	male	1	3	No	Yes
T271	30/11/18	17	female	0	2	No	Yes
T272	30/11/18	17	female	0	2	No	Yes
T273	30/11/18	24	female	0	2	No	Yes
T274	30/11/18	24	female	0	2	No	Yes
T275	30/11/18	38	female	2	2	No	Yes
T276	30/11/18	38	female	2	2	No	Yes
T277	30/11/18	10	female	1	2	No	Yes
T278	30/11/18	10	female	1	2	No	Yes
T279	03/12/18	13	male	0	3	No	Yes
T280	03/12/18	13	female	0	3	No	Yes
T281	03/12/18	13	male	1	3	Yes	Yes
T282	03/12/18	13	female	1	3	No	Yes
T283	03/12/18	6	male	0	3	No	Yes
T284	03/12/18	6	female	0	3	No	Yes
T285	03/12/18	6	male	0	3	No	Yes
T286	03/12/18	6	female	0	3	No	Yes
T287	06/12/18	23	male	0	1	No	Yes
T288	06/12/18	23	male	0	1	No	Yes
T289	06/12/18	30	male	1	1	No	Yes
T290	06/12/18	30	male	1	1	No	Yes
T291	06/12/18	37	male	2	1	No	Yes
T292	06/12/18	37	male	2	1	Yes	Yes
T293	06/12/18	51	male	1	1	No	Yes
T294	06/12/18	51	male	1	1	No	Yes
T295	07/12/18	22	female	0	2	No	Yes
T296	07/12/18	22	female	0	2	No	Yes
T297	07/12/18	31	female	1	2	No	Yes
T298	07/12/18	31	female	1	2	No	Yes
T299	10/12/18	13	male	0	3	No	Yes
T300	10/12/18	13	female	0	3	No	Yes
T301	10/12/18	13	male	1	3	No	Yes
T302	10/12/18	13	female	1	3	No	Yes
T303	10/12/18	34	male	2	3	No	Yes
T304	10/12/18	34	female	2	3	No	Yes
T305	10/12/18	34	male	1	3	No	Yes
T306	10/12/18	34	female	1	3	No	Yes
T307	12/12/18	27	male	0	2	No	Yes
T308	12/12/18	27	female	0	2	No	Yes
T309	12/12/18	27	male	1	2	Yes	Yes
T310	12/12/18	27	female	1	2	No	Yes
T311	12/12/18	36	female	2	2	No	Yes
T312	12/12/18	36	female	2	2	No	Yes
T313	12/12/18	22	female	1	2	No	Yes
T314	12/12/18	22	female	1	2	No	Yes
T315	11/01/19	38	female	0	2	No	Yes
T316	11/01/19	38	female	0	2	No	Yes
T317	11/01/19	24	female	0	2	No	Yes
T318	11/01/19	24	female	0	2	No	Yes
T319	11/01/19	10	female	0	2	No	Yes
T320	11/01/19	10	female	0	2	No	Yes
T321	11/01/19	31	female	0	2	No	Yes
T322	11/01/19	31	female	0	2	No	Yes
T323	17/01/19	51	male	1	1	No	Yes
T324	17/01/19	51	male	1	1	No	Yes
T325	17/01/19	30	male	1	1	No	Yes
T326	17/01/19	30	male	1	1	No	Yes
T327	17/01/19	37	male	1	1	No	Yes
T328	17/01/19	37	male	1	1	No	Yes
T329	17/01/19	44	male	0	1	No	Yes
T330	17/01/19	44	male	0	1	No	Yes
T331	18/01/19	17	female	0	2	No	Yes
T332	18/01/19	17	female	0	2	No	Yes
T333	18/01/19	52	female	1	2	No	Yes
T334	18/01/19	52	female	1	2	No	Yes
T335	18/01/19	31	female	0	2	No	Yes
T336	18/01/19	31	female	0	2	No	Yes
T337	18/01/19	45	female	1	2	No	Yes
T338	18/01/19	45	female	1	2	No	Yes
T339	23/01/19	36	female	1	2	No	Yes
T340	23/01/19	36	female	1	2	No	Yes
T341	23/01/19	50	female	0	2	No	Yes
T342	23/01/19	50	female	0	2	No	Yes
T343	24/01/19	23	male	1	1	No	Yes
T344	24/01/19	23	male	1	1	No	Yes
T345	24/01/19	37	male	0	1	No	Yes
T346	24/01/19	37	male	0	1	No	Yes
T347	24/01/19	51	male	2	1	No	Yes
T348	24/01/19	51	male	2	1	No	Yes
T349	24/01/19	9	male	0	1	No	Yes
T350	24/01/19	9	male	0	1	No	Yes
T351	25/01/19	55	male	0	2	No	Yes
T352	25/01/19	55	female	0	2	No	Yes
T353	25/01/19	55	male	0	2	No	Yes
T354	25/01/19	55	female	0	2	No	Yes
T355	25/01/19	52	female	1	2	No	Yes
T356	25/01/19	52	female	1	2	No	Yes
T357	25/01/19	24	female	0	2	No	Yes
T358	25/01/19	24	female	0	2	No	Yes
T359	28/01/19	6	male	0	3	No	Yes
T360	28/01/19	6	female	0	3	No	Yes
T361	28/01/19	6	male	0	3	No	Yes
T362	28/01/19	6	female	0	3	No	Yes
T363	28/01/19	13	male	0	3	No	Yes
T364	28/01/19	13	female	0	3	No	Yes
T365	28/01/19	13	male	0	3	No	Yes
T366	28/01/19	13	female	0	3	No	Yes
T367	28/01/19	27	male	1	3	No	Yes
T368	28/01/19	27	female	1	3	No	Yes
T369	28/01/19	27	male	0	3	No	Yes
T370	28/01/19	27	female	0	3	No	Yes
T371	30/01/19	8	female	0	2	No	Yes
T372	30/01/19	8	female	0	2	No	Yes
T373	30/01/19	29	female	1	2	No	Yes
T374	30/01/19	29	female	1	2	No	Yes
T375	30/01/19	43	female	1	2	No	Yes
T376	30/01/19	43	female	1	2	No	Yes
T377	30/01/19	50	female	2	2	No	Yes
T378	30/01/19	50	female	2	2	No	Yes
T379	31/01/19	16	male	0	1	No	Yes
T380	31/01/19	16	male	0	1	No	Yes
T381	31/01/19	30	male	0	1	No	Yes
T382	31/01/19	30	male	0	1	No	Yes
T383	31/01/19	2	male	0	1	No	Yes
T384	31/01/19	2	female	0	1	No	Yes
T385	31/01/19	2	male	0	1	No	Yes
T386	31/01/19	2	female	0	1	No	Yes
T387	01/02/19	55	male	0	2	No	Yes
T388	01/02/19	55	female	0	2	No	Yes
T389	01/02/19	55	male	0	2	No	Yes
T390	01/02/19	55	female	0	2	No	Yes
T391	01/02/19	48	male	0	2	No	Yes
T392	01/02/19	48	female	0	2	No	Yes
T393	01/02/19	48	male	0	2	No	Yes
T394	01/02/19	48	female	0	2	No	Yes
T395	04/02/19	20	male	1	3	No	Yes
T396	04/02/19	20	female	1	3	No	Yes
T397	04/02/19	20	male	1	3	No	Yes
T398	04/02/19	20	female	1	3	No	Yes
T399	04/02/19	34	male	2	3	No	Yes
T400	04/02/19	34	female	2	3	No	Yes
T401	04/02/19	34	male	2	3	No	Yes
T402	04/02/19	34	female	2	3	No	Yes
T403	07/02/19	2	male	0	1	No	Yes
T404	07/02/19	2	female	0	1	No	Yes
T405	07/02/19	2	male	0	1	No	Yes
T406	07/02/19	2	female	0	1	No	Yes
T407	07/02/19	23	male	2	1	No	Yes
T408	07/02/19	23	male	2	1	No	Yes
T409	07/02/19	51	male	2	1	No	Yes
T410	07/02/19	51	male	2	1	No	Yes
T411	08/02/19	55	male	0	2	No	Yes
T412	08/02/19	55	female	0	2	No	Yes
T413	08/02/19	55	male	0	2	No	Yes
T414	08/02/19	55	female	0	2	No	Yes
T415	08/02/19	62	male	0	2	No	Yes
T416	08/02/19	62	female	0	2	No	Yes
T417	08/02/19	62	male	0	2	No	Yes
T418	08/02/19	62	female	0	2	No	Yes
T419	11/02/19	6	male	1	3	No	Yes
T420	11/02/19	6	female	1	3	No	Yes
T421	11/02/19	6	male	0	3	No	Yes
T422	11/02/19	6	female	0	3	No	Yes
T423	11/02/19	41	male	1	3	No	Yes
T424	11/02/19	41	female	1	3	No	Yes
T425	11/02/19	41	male	2	3	No	Yes
T426	11/02/19	41	female	2	3	No	Yes
T427	11/02/19	20	male	1	3	No	Yes
T428	11/02/19	20	female	1	3	No	Yes
T429	11/02/19	20	male	1	3	No	Yes
T430	11/02/19	20	female	1	3	No	Yes
T431	13/02/19	43	female	1	2	No	Yes
T432	13/02/19	43	female	1	2	No	Yes
T433	13/02/19	8	female	1	2	No	Yes
T434	13/02/19	8	female	1	2	No	Yes
T435	13/02/19	22	female	1	2	No	Yes
T436	13/02/19	22	female	1	2	No	Yes
T437	13/02/19	57	female	2	2	No	Yes
T438	13/02/19	57	female	2	2	No	Yes
T439	14/02/19	2	male	0	1	No	Yes
T440	14/02/19	2	female	0	1	No	Yes
T441	14/02/19	2	male	0	1	No	Yes
T442	14/02/19	2	female	0	1	No	Yes
T443	14/02/19	23	male	2	1	No	Yes
T444	14/02/19	23	male	2	1	No	Yes
T445	14/02/19	9	male	0	1	No	Yes
T446	14/02/19	9	male	0	1	No	Yes
T447	20/02/19	36	female	1	2	No	Yes
T448	20/02/19	36	female	1	2	No	Yes
T449	20/02/19	50	female	1	2	No	Yes
T450	20/02/19	50	female	1	2	No	Yes
T451	27/02/19	36	female	2	2	No	Yes
T452	27/02/19	36	female	2	2	No	Yes
T453	27/02/19	43	female	1	2	No	Yes
T454	27/02/19	43	female	1	2	No	Yes
T455	27/02/19	2	male	0	2	No	Yes
T456	27/02/19	2	female	0	2	No	Yes
T457	27/02/19	2	male	0	2	No	Yes
T458	27/02/19	2	female	0	2	No	Yes
T459	01/03/19	4	female	0	2	No	Yes
T460	01/03/19	4	female	0	2	No	Yes
T461	01/03/19	62	male	0	2	No	Yes
T462	01/03/19	62	female	0	2	No	Yes
T463	01/03/19	62	male	0	2	No	Yes
T464	01/03/19	62	female	0	2	No	Yes
T465	01/03/19	55	female	0	2	No	Yes
T466	01/03/19	55	female	0	2	No	Yes
T467	06/03/19	13	male	0	2	No	Yes
T468	06/03/19	13	female	0	2	No	Yes
T469	06/03/19	29	female	1	2	No	Yes
T470	06/03/19	29	female	10	2	No	Yes
T471	06/03/19	22	female	0	2	No	Yes
T472	06/03/19	22	female	0	2	No	Yes
T473	07/03/19	37	male	0	1	No	Yes
T474	07/03/19	37	male	0	1	No	Yes
T475	07/03/19	23	male	1	1	No	Yes
T476	07/03/19	23	male	1	1	No	Yes
T477	07/03/19	16	male	0	1	No	Yes
T478	07/03/19	16	male	0	1	No	Yes
T479	11/03/19	34	male	0	3	No	Yes
T480	11/03/19	34	female	0	3	No	Yes
T481	11/03/19	34	male	2	3	No	Yes
T482	11/03/19	34	female	2	3	No	Yes
T483	11/03/19	27	male	0	3	No	Yes
T484	11/03/19	27	female	0	3	No	Yes
T485	11/03/19	27	male	1	3	No	Yes
T486	11/03/19	27	female	1	3	No	Yes
T487	11/03/19	41	female	1	3	No	Yes
T488	11/03/19	41	female	1	3	No	Yes
T489	12/03/19	15	female	1	1	No	Yes
T490	12/03/19	15	female	1	1	No	Yes
T491	13/03/19	8	female	0	2	No	Yes
T492	13/03/19	8	female	0	2	No	Yes
T493	13/03/19	20	male	1	2	No	Yes
T494	13/03/19	20	female	1	2	No	Yes
T495	13/03/19	20	male	0	2	No	Yes
T496	13/03/19	20	female	0	2	No	Yes
T497	13/03/19	43	female	1	2	No	Yes
T498	13/03/19	43	female	1	2	No	Yes
T499	15/03/19	38	female	1	2	No	Yes
T500	15/03/19	38	female	1	2	No	Yes
T501	18/03/19	48	male	1	3	No	Yes
T502	18/03/19	48	female	1	3	No	Yes
T503	18/03/19	48	male	2	3	No	Yes
T504	18/03/19	48	female	2	3	No	Yes
T505	18/03/19	41	male	1	3	No	Yes
T506	18/03/19	41	male	1	3	No	Yes
T507	18/03/19	58	male	0	3	No	Yes
T508	18/03/19	58	male	0	3	No	Yes
T509	21/03/19	44	male	2	1	No	Yes
T510	21/03/19	44	male	2	1	No	Yes
T511	21/03/19	37	male	1	1	No	Yes
T512	21/03/19	37	male	1	1	No	Yes
T513	29/03/19	17	female	0	2	No	Yes
T514	29/03/19	17	female	0	2	No	Yes
T515	29/03/19	36	female	1	2	No	Yes
T516	29/03/19	36	female	1	2	No	Yes
T517	29/03/19	55	male	0	2	No	Yes
T518	29/03/19	55	male	0	2	No	Yes
T519	01/04/19	41	male	0	3	No	Yes
T520	01/04/19	41	male	0	3	No	Yes
T521	01/04/19	58	male	0	3	No	Yes
T522	01/04/19	58	male	0	3	No	Yes
T523	01/04/19	27	male	1	3	No	Yes
T524	01/04/19	27	female	1	3	No	Yes
T525	01/04/19	27	male	0	3	No	Yes
T526	01/04/19	27	female	0	3	No	Yes
T527	04/04/19	38	female	1	1	No	Yes
T528	04/04/19	38	female	1	1	No	Yes
T529	05/04/19	52	female	1	2	No	Yes
T530	05/04/19	52	female	1	2	No	Yes
T531	05/04/19	24	female	0	2	No	Yes
T532	05/04/19	24	female	0	2	No	Yes
T533	08/04/19	34	male	0	3	No	Yes
T534	08/04/19	34	female	0	3	No	Yes
T535	08/04/19	34	male	1	3	No	Yes
T536	08/04/19	34	female	1	3	No	Yes
T537	08/04/19	6	male	0	3	No	Yes
T538	08/04/19	6	female	0	3	No	Yes
T539	08/04/19	6	male	0	3	No	Yes
T540	08/04/19	6	female	0	3	No	Yes
T541	12/04/19	50	female	2	2	No	Yes
T542	12/04/19	50	female	2	2	No	Yes
T543	15/04/19	13	male	0	3	No	Yes
T544	15/04/19	13	female	0	3	No	Yes
T545	15/04/19	13	male	0	3	No	Yes
T546	15/04/19	13	female	0	3	No	Yes
T547	15/04/19	41	male	1	3	No	Yes
T548	15/04/19	41	female	1	3	No	Yes
T549	16/04/19	29	female	0	1	No	Yes
T550	16/04/19	29	female	0	1	No	Yes
