## Supplementary Data S3 for "A gene expression panel for estimating age in males and females of the sleeping sickness vector *Glossina morsitans*"

### Sheet: Primer sequences
Gene	Primer name	Primer Sequence	Kept for analysis after amplification efficiency testing?
GMOY000155	GMOY000155_1F	TGCCGCCATATTTTCCCCTC	No									0.2	HPLC	In Solution (TE)	50	3
	GMOY000155_1R	CTCTCAACGGCGGTGGTAAT
GMOY000689	GMOY000689_1F	GCTTGCTGTCTTGGTTGTGG	No
	GMOY000689_1R	ATGGTACAACTCTGCGAGCC										15			500	6
GMOY000749	GMOY000749_1F	AGCGATCAAGTCCGGTGATG	Yes												Other	7
	GMOY000749_1R	ACCAACTGCAACAGTTTGCC														8
GMOY001603	GMOY001603_1F	GTGTCGTTTGGAATCGTGCC	Yes													9
	GMOY001603_1R	CTGTGGGCCTACTTCTACGC														10
GMOY002920	GMOY002920_1F	TGGCGCTGTCTCAACTCAAT	Yes
	GMOY002920_1R	ACCATCATGCGAACGTGTCT
GMOY003090	GMOY003090_1F	TGGTGTTGTTCGTGGTCGTA	Yes
	GMOY003090_1R	CCGAATACGATGGAGGAGCC
GMOY003371	GMOY003371_1F	CGCTTGCCCTTACAGGATGT	Yes
	GMOY003371_1R	TGAAGCCGACATTATCGCCA
GMOY003588	GMOY003588_1F	TATGATCGCCGATGTGGAGA	Yes
	GMOY003588_1R	ACGTCATGTGTACCCGAACG
GMOY005053	GMOY005053_1F	TGAAACGTGTACAAAGTGTGCC	Yes
	GMOY005053_1R	ACGGGGATTTTCGTAGTGCT
GMOY005321	GMOY005321_1F	GGTATAACGGCGGAAGAGCA	Yes
	GMOY005321_1R	TGTAGGCAAAGAAGCCAGCA
GMOY007669	GMOY007669_1F	CGCTGCAAAAGATGATTGCG	No
	GMOY007669_1R	TGGCAACTTTTCGCAAGAGC
GMOY008370	GMOY008370_1F	CCCCCGACACGTTAATGGAT	No
	GMOY008370_1R	ACATTCGAGCCCTCTCGTTG
GMOY009908	GMOY009908_1F	CACCACCGAAACAACGAAGG	Yes
	GMOY009908_1R	GCTCATCGAAACCATCTGGA
GMOY009985	GMOY009985_1F	AAACGTTCAACTATTACAAGTCGGG	No
	GMOY009985_1R	TGGCCAATTCGCCTGGCA
GMOY010232	GMOY010232_1F	TCGCTGACGTTGACGATACG	No
	GMOY010232_1R	CTGCCATGGATAAGCACCGA
GMOY011979	GMOY011979_1F	TGGCACTTAGCGATGCTGAC	Yes
	GMOY011979_1R	GCCTTTTCGTTGGCCTCTTG
GMOY003952	GMOY003952_1F	CAAACGCGGGACGTACTTTT	Yes (housekeeping)
	GMOY003952_1R	TCCAACACACACGCCATACA
GMOY010976	GMOY010976_1F	GGCAGCAATGCACTCTAACG	Yes (housekeeping)
	GMOY010976_1R	TCTTGTAGCCTCATGGCTTCT
